# ERROR MODELLED GENE EXPRESSION ANALYSIS (EMOGEA) PROVIDES A SUPERIOR OVERVIEW OF TIME COURSE RNA-SEQ MEASUREMENTS AND LOW COUNT GENE EXPRESSION

**DOI:** 10.1101/2022.02.18.481000

**Authors:** Tobias K. Karakach, Federico Taverna, Jasmine Barra

**Affiliations:** Laboratory of Integrative Multi-Omics Research, Department of Pharmacology, Dalhousie University, Halifax, NS, B3H 4R2, CANADA; Children’s Hospital Research Institute of Manitoba, Winnipeg, MB R3E 3P4, CANADA; Department of Pathology, Dalhousie University, Halifax, Nova Scotia, NS, B3H 4R2, CANADA

## Abstract

Serial RNA-seq studies of bulk samples are widespread and provide an opportunity for improved understanding of gene regulation during *e*.*g*., development or response to an incremental dose of a pharmacotherapeutic. In addition, the widely popular single cell RNA-seq (scRNA-seq) data implicitly exhibit serial characteristics because measured gene expression values recapitulate cellular transitions. Unfortunately serial RNA-seq data continue to be analyzed by methods that ignore this ordinal structure and yield results that are difficult to interpret. Here, we present Error Modelled Gene Expression Analysis (EMOGEA), a principled framework for analyzing RNA-seq data that incorporates measurement uncertainty in the analysis, while introducing a special formulation for modelling data that are acquired as a function of time or other continuous variable. By incorporating uncertainties in the analysis, EMOGEA is specifically suited for RNA-seq studies in which low-count transcripts with small fold-changes lead to significant biological effects. Such transcripts include signaling mRNAs and non-coding RNAs (ncRNA) that are known to exhibit low levels of expression. Through this approach, missing values are handled by associating with them disproportionately large uncertainties which makes it particularly useful for single cell RNA-seq data. We demonstrate the utility of this framework by extracting a cascade of gene expression waves from a well-designed RNA-seq study of zebrafish embryogenesis and, a scRNA-seq study of mouse pre-implantation and provide unique biological insights into the regulation of genes in each wave. For non-ordinal measurements, we show that EMOGEA has a much higher rate of true positive calls and a vanishingly small rate for false negative discoveries compared to common approaches. Finally, we provide an R package (https://github.com/itikadi/EMOGEA) that is self-contained and easy to use.

**Graphical Abstract:**

Graphical representation of EMOGEA indicating the incorporation of measurement errors in modeling RNA-seq data to generate superior results in exploratory analysis, differential gene expression analyses and, scRNA-seq and Time Course analyses.
