## Supplemental Table 3 for "ERROR MODELLED GENE EXPRESSION ANALYSIS (EMOGEA) PROVIDES A SUPERIOR OVERVIEW OF TIME COURSE RNA-SEQ MEASUREMENTS AND LOW COUNT GENE EXPRESSION"

### Sheet: UPregulated (EMOGEA)
ENSEMBL	SYMBOL	TXCHROM		10 genes are NA
ENSMUSG00000067869	NA	NA
ENSMUSG00000073594	NA	NA
ENSMUSG00000031060	Rbm10	chrX
ENSMUSG00000049493	Pls1	chr9
ENSMUSG00000025436	Atp23	chr10
ENSMUSG00000079112	Fam90a1a	chr8
ENSMUSG00000066956	NA	NA
ENSMUSG00000052419	2610001J05Rik	chr6
ENSMUSG00000037334	H2-M1	chr17
ENSMUSG00000047696	Ccdc144b	chr3
ENSMUSG00000029063	Nadk	chr4
ENSMUSG00000052160	Pld4	chr12
ENSMUSG00000029250	Polr2b	chr5
ENSMUSG00000032308	Ulk3	chr9
ENSMUSG00000040610	Tlx3	chr11
ENSMUSG00000041372	B4galnt3	chr6
ENSMUSG00000037826	Ppm1k	chr6
ENSMUSG00000026815	Gfi1b	chr2
ENSMUSG00000021741	NA	NA
ENSMUSG00000003809	Gcdh	chr8
ENSMUSG00000072590	NA	NA
ENSMUSG00000034362	Csta1	chr16
ENSMUSG00000026688	Mgst3	chr1
ENSMUSG00000016554	Eif3d	chr15
ENSMUSG00000073931	Olfr646	chr7
ENSMUSG00000070820	Olfr1339	chr4
ENSMUSG00000078807	NA	NA
ENSMUSG00000028927	Padi2	chr4
ENSMUSG00000027375	Mal	chr2
ENSMUSG00000074102	Rbm15b	chr9
ENSMUSG00000026383	Epb41l5	chr1
ENSMUSG00000050654	Olfr215	chr6
ENSMUSG00000074466	Gm15417	chr3
ENSMUSG00000078184	NA	NA
ENSMUSG00000066944	NA	NA
ENSMUSG00000044703	Phf11a	chr14
ENSMUSG00000024292	Cyp4f14	chr17
ENSMUSG00000070853	NA	NA
ENSMUSG00000026514	Cnih3	chr1
ENSMUSG00000074291	Vmn1r168	chr7
ENSMUSG00000036748	Cuedc2	chr19
ENSMUSG00000070683	Lactbl1	chr4
ENSMUSG00000042104	Uggt2	chr14
ENSMUSG00000029587	Zfp12	chr5
ENSMUSG00000073169	NA	NA
ENSMUSG00000043230	Fam124b	chr1
ENSMUSG00000026594	Ralgps2	chr1
ENSMUSG00000019194	Scn1b	chr7
ENSMUSG00000026349	Ccnt2	chr1

### Sheet: DOWNregulated (EMOGEA)
ENSEMBL	SYMBOL	TXCHROM		3 genes are NA
ENSMUSG00000050550	NA	NA
ENSMUSG00000035860	Cdhr3	chr12
ENSMUSG00000022754	Tmem45a	chr16
ENSMUSG00000071224	NA	NA
ENSMUSG00000028261	Ndufaf4	chr4
ENSMUSG00000025432	Avil	chr10
ENSMUSG00000030417	Pdcd5	chr7
ENSMUSG00000022214	Dcaf11	chr14
ENSMUSG00000050973	Gdpgp1	chr7
ENSMUSG00000059857	Ntng1	chr3
ENSMUSG00000040852	Plekhh2	chr17
ENSMUSG00000049907	Rasl11b	chr5
ENSMUSG00000007944	Ttc9b	chr7
ENSMUSG00000053279	Aldh1a1	chr19
ENSMUSG00000035121	Neil2	chr14
ENSMUSG00000033792	Atp7a	chrX
ENSMUSG00000038695	Josd2	chr7
ENSMUSG00000024371	C2	chr17
ENSMUSG00000031974	Abcb10	chr8
ENSMUSG00000051022	Hs3st1	chr5
ENSMUSG00000022209	Dhrs2	chr14
ENSMUSG00000026963	Tmem210	chr2
ENSMUSG00000078412	NA	NA
ENSMUSG00000069379	Gm4950	NA
ENSMUSG00000065858	Gm22350	NA

### Sheet: Results (Vennygraph)
Deregulated genes	UP genes		DOWN genes
Bottomly D., et al, Plos One, 2011	EMOGEA		EMOGEA
1718 genes	4 genes	35 genes	3 genes	19 genes
Stab2	Padi2	Rbm10	Avil	Cdhr3
RP23-336D20.8	Mal	Pls1	Plekhh2	Tmem45a
AC147020.1	Mgst3	Atp23	Josd2	Ndufaf4
Myo7a	Gcdh	Fam90a1a		Pdcd5
AC092404.2		2610001J05Rik		Dcaf11
Ubb		H2-M1		Gdpgp1
Dnahc6		Ccdc144b		Ntng1
Fggy		Nadk		Rasl11b
Pttg1		Pld4		Ttc9b
Dvwa		Polr2b		Aldh1a1
BC049635		Ulk3		Neil2
Cox7a2l		Tlx3		Atp7a
AC123039.1		B4galnt3		C2
Myoc		Ppm1k		Abcb10
Krt20		Gfi1b		Hs3st1
Sfi1		Csta1		Dhrs2
Fcrls		Eif3d		Tmem210
Sstr5		Olfr646		Gm4950
Tnni1		Olfr1339		Gm22350
Gm5148		Rbm15b
Gpa33		Epb41l5
1700019G17Rik		Olfr215
Crocc		Gm15417
Slc39a2		Phf11a
Pla2g4e		Cyp4f14
Prss41		Cnih3
Ttr		Vmn1r168
Xaf1		Cuedc2
Rnasel		Lactbl1
Sycp1		Uggt2
Krt12		Zfp12
Bspry		Fam124b
Rec8		Ralgps2
RP23-192P17.5		Scn1b
RP23-154O12.1		Ccnt2
Mael
Agxt2l1
Impg1
Fam163a
RP23-160G19.1
Oscar
Igh-1b
Alad
6030422M02Rik
RP23-33N12.1
Hjurp
Hdhd3
Serpina3n
Fndc1
Gm10654
Mid1
Kcnk15
Clcnka
Ocel1
4833420G17Rik
Col5a2
9230009I02Rik
4930485B16Rik
Wdfy1
Gm7120
Slc25a31
Ppp1r3e
Fut10
Mlycd
9330101J02Rik
Obscn
F5
RP23-431C5.1
BC026585
Mettl11b
Pisd-ps1
H2-Q10
Mcm6
Gpnmb
Hddc3
Gpx6
AY172335.11
Lamb3
RP24-388N11.3
Bub1b
Tnnt2
Exoc3l2
RP23-304H7.3
Musk
Pkd2l1
Fmo2
RP23-97O7.6
Igh-6
Scg5
5830403L16Rik
Eps8l1
mmu-mir-689-2
A530054K11Rik
Inmt
4930579C15Rik
Ucp2
Dnahc8
Fam196b
Mia2
CT030728.8
Emid2
AC159313.1
Plvap
Gm10560
Adi1
RP23-272P17.6
Pyroxd2
Col6a6
Myl4
Alox12e
Rufy4
Sbsn
Klhl1
Sspn
Dcdc2b
Mobp
Nudt19
RP23-392P11.4
Adam33
Sh2d6
4930485B16Rik
Nrk1
Abcb8
Ccl6
Klk8
RP24-364O14.1
Cmya5
Hspa8
AY172335.9
AC134327.1
2310042D19Rik
Serpina3h
C330024D21Rik
Adam18
Slfn8
Thbs4
Pcdhb3
Trim59
Arhgap4
AC134575.1
RP23-177L19.1
Trhr
AC134246.2
Siglec5
Glul
Gpat2
Padi2
Pon2
Il3ra
RP23-186B18.4
Abhd14a
Ccr6
Mxra8
4930473A06Rik
Cml5
Dlk1
Il33
Msh5
Slfn2
Podn
Chrnb3
Plekhn1
Hnf1b
Fmod
Tmc4
Plscr4
H2-Ea
Tnfaip6
Tgm7
Foxj1
RP23-139B20.3
AC117805.2
Loxl2
CH36-125B10.3
Entpd4
A530016L24Rik
Anxa4
Parvg
RP23-353O20.2
6720456H20Rik
Tubb6
Gabra2
Glo1
Atg16l2
Gm8909
4930422I07Rik
RP23-188D9.1
C1qc
Tmprss4
Thrsp
Abca4
Ndn
Mal
Hnrnpa3
Pcdhb2
BC048546
Rnf122
AC117663.2
1700061I17Rik
AC161053.1
C1qb
Bmpr1b
Col9a2
Prss33
Slc15a2
AC027184.2
Aldh7a1
Tmod4
Cyp39a1
Tmem159
5830415F09Rik
Lyplal1
RP23-131A6.1
Fam71e1
AC127592.1
CT025619.2
Crlf1
Hist1h2be
1810037I17Rik
AC122821.1
Adamts4
Cd72
Gpr115
AC098733.1
Rgsl1
Poc1a
Tesb
RP23-113I19.6
Fcrl1
Hist1h1c
Zfp277
Rbp1
Tatdn3
Myo15b
Arrdc2
Itk
Neu3
AC122861.3
RP23-199A2.7
Epx
Map3k6
Cetn4
Zfp420
Alox12b
Zfp874
Nbl1
Dbi
Fgl1
Nudt7
P4ha3
Avil
Hist1h2bc
Slc5a5
Tmprss7
AC167363.3
Ccna2
Adamtsl1
Dapp1
Rassf2
Elovl1
Wwox
AC161218.2
Stc2
Aldh1a2
Egfl6
Accn3
Cyb5d1
Kif24
Gbp9
Aim1l
Arhgef19
Myo19
Zfp40
Cd164l2
AC099627.1
Sspo
AC154824.1
Trim79
Gzmk
Adamts17
Pi16
Olfr31
Cox18
AI132487
Pm20d1
Enpep
E030019B06Rik
Pla2g4b
Pisd-ps2
Btbd9
H2-Q8
Kif17
Ctse
Sft2d2
RP23-154O12.2
Zmynd15
Tspan2
Pih1d1
Evpl
Fpr1
Rhbdf1
Lrrc27
Fbln7
Rdh13
Efhd1
Rpsa
mmu-mir-805
Slamf8
Ang
Aqp1
Bco2
Ccdc28b
Abca17
Gm11110
Mmp23
Hbq1
AY172335.12
RP23-191E3.1
AC119212.1
RP23-155P8.1
Zc3h8
Kl
RP23-468D17.1
Hdc
Synpo2
Sytl1
Fbxo34
Iqcc
Rnps1
Fam107a
E030010A14Rik
Ip6k3
Trim12
Endou
Slc7a7
Cort
Krt9
Kcnj13
Parp3
Tnfrsf8
RP23-145O4.4
Mog
Kptn
Snapc5
Bfsp2
Ikzf3
Chi3l1
Fam198b
Dnaic2
RP23-33L19.2
Pgam2
Plbd1
Gm10516
Ppm1m
Smyd1
Bambi-ps1
AC113586.1
Lpl
Acer2
Mrpl55
Palmd
Slitrk6
Opn4
Aspdh
AC125270.3
Pdlim2
Zfp658
Rpl29
Gm628
Bcas1
Lad1
Glns-ps1
Cyp2j12
Mill2
Armc3
Rps15a
Wnt2
Gcn1l1
Ccdc114
Rwdd3
Srd5a1
AI429214
1700034H15Rik
Cldn23
Capn11
Asb16
Plp1
A730069N07Rik
AC147987.1
Pot1b
Dennd3
RP23-413M3.2
Serpinh1
Fgf7
Cacna1s
Casp9
AC154542.1
Agtrap
Tspan11
Rcn1
Gm16432
Greb1
Slc7a11
Folh1
Pctp
Msln
Ulk4
Aim2
Slc16a11
Gm9866
Dynll1
Ptgs2
RP23-24M22.6
Plekhh2
Tacr3
Sla2
Gm962
Ints7
Golt1a
Cldn1
Cstl1
1110032A03Rik
B3gnt3
Klk6
Ccl17
AC108773.2
B2m
Zfp488
AC114645.2
Tas1r2
Cd33
Irgm2
Meis2
Tmem72
Ninj2
Tpcn2
Thbs2
Sh3bp1
AW551984
Muc15
Enpp4
Igtp
Setmar
Tnip1
Col12a1
Klc3
Myh8
Stac3
AC104921.1
Aff1
Gm10687
Meox1
Catsperg2
Cux2
Efha2
RP23-230H3.2
Spocd1
Sclt1
Bdkrb2
Mcam
RP24-340J19.1
Mpg
Uba52
Gm10037
Clic4
Dkk2
Mettl14
AY172335.22
Arsa
AC101660.1
Vcam1
F3
Npffr2
SNORA71
Olfr543
Man2b1
Myh6
Exosc9
2410129H14Rik
Mrpl35
RP23-238I12.3
Col3a1
Pcp4l1
Scnm1
Mmrn2
1700048O20Rik
Nexn
Nes
RP23-331I21.4
Srcrb4d
Myom1
1700001K19Rik
AI428936
Crybb1
Fosl1
Hdac1
Lrrc4c
F2r
Hfm1
Pcdha6
Pcsk4
Ddit4l
Cdr2
Nrap
RP23-17O9.4
RP23-97B15.2
Thada
Has1
Dkkl1
B3gnt6
Alkbh2
Etnk2
A430033K04Rik
Litaf
Zfp414
Cnksr3
Gjc3
Esf1
Atp4a
Apod
Adcy4
Clec16a
Mrpl48
Pla2g6
Gpr139
4930506M07Rik
Haus4
Ly6k
Rnf39
Hfe
Pcolce2
Krcc1
Cpsf4
Grp
Rbp4
Pkmyt1
Lgals2
Gramd3
Zfp758
Nkd1
Hsd11b1
9030425E11Rik
RP23-110H24.2
Emilin2
Tsen34
S100a10
Tsc22d3
CT010467.3
Anxa3
RP23-67E6.7
Arhgef15
Tmem63a
Unc13c
Pcdhb1
Cep63
Rfk
Igfbp2
Sgk1
Sergef
Crybg3
Rhov
Cyp51
Hp1bp3
Angptl7
Cyp2u1
Tmhs
Cnp
Tmem53
Foxo6
Cldn11
Cpne6
Mki67
Tcea1
Ccdc88c
Rbm47
Colq
Lrp3
RP23-402M7.1
Hhip
Top2a
Marveld2
Gpr3
Olfml2a
Nanos3
AC115978.1
Trpm1
Calcr
Neurl3
Srp9
Btbd16
Kif27
Hspb8
Tmc7
C130026L21Rik
RP23-398D18.3
4930432K21Rik
AC124976.1
Ugt1a7c
RP23-207N15.6
Zfand1
Ebf4
Zkscan1
Clspn
Ncapd2
Pabpc1l
8430406I07Rik
4921524J17Rik
RP24-230J5.2
Lama2
Mrgprf
Rbm34
AC162692.2
5730508B09Rik
Abcc3
Hpgd
RP24-267I24.2
Rdm1
Chchd8
Pawr
Atp11c
Selk
Ccdc123
Slc26a9
Smoc2
6030458C11Rik
As3mt
Slc26a10
St18
Mmp15
Aplnr
Cd209a
Tada1l
Nptxr
Smtnl2
AC114995.4
Darc
Traip
Sdpr
Ptp4a1
Apln
RP23-440J5.5
Kifap3
Sh2d3c
Plxna3
3110003A17Rik
Cldn14
2700078E11Rik
AC123048.1
Slc12a2
4930452B06Rik
Lins2
Lin37
Paqr8
Rbpjl
Cdh24
Islr
Myo3b
Bmp7
Tpm3
Extl1
Fcer1g
Nmi
Gimap8
Itpripl2
Cyp2r1
6330545A04Rik
RP23-122I3.2
RP23-401J24.3
Ccr5
Ncaph
Vangl2
Ssbp4
RP23-5D6.5
Spef2
Slc6a7
Fam55d
RP24-113B3.2
Aldh3a1
Faim
Ntsr1
Tpo
Tdrd9
RP23-128E8.3
Cacng5
Mag
Nsun7
Spint1
Dek
Gm136
Ptrh2
Tor3a
Scara3
AC161461.1
Scn4b
Tep1
C5ar1
Cyp2s1
Krt77
Mall
AC163325.1
Ube2j2
Atp2a3
Cdhr1
Vit
Cml4
Tyrp1
Ncl
Scara5
Skap1
RP23-153G17.2
Mgst3
Kif5b
A230006K03Rik
Zfp612
Zfp760
Sidt1
Tchh
Kcnq4
C530008M17Rik
Gpr25
Pqlc3
Id4
Aox3
Ephx1
Mro
Pif1
Lta
Dynlt1-ps1
Edn1
Pdia4
Itgb1bp1
Ugt8a
AC165433.1
Idua
Card10
Gdf10
Hspb7
Htr6
Them4
Opalin
Tlr6
Actl6a
Ddit4
AC101827.1
Mri1
Tnnt1
Mbp
Pgbd1
RP23-276I21.1
Crat
Casp7
Gm9938
Fgfr1op2
Hsd3b3
Stab1
Lmod1
1700012A16Rik
RP23-12I24.9
Utp14b
Ivd
Sema3f
Atp6v1c2
Ccdc135
Klf2
Scx
Cbln2
Grm2
Hspe1
Chrdl1
Traf5
C1ql2
RP23-50F19.1
Gm5617
CT030170.1
Akr1c14
Ermn
Zfp788
AY172335.5
BC030499
BC030867
2810408P10Rik
Dbndd2
Tmprss6
Dgat2
Mtmr15
Fgd6
Gpr68
Rtn4r
Mst1r
Sema4g
Met
Fah
Flywch2
Gmip
Dcaf15
Spon1
Ccdc42
Ccdc109b
Lsm11
Abcc8
Comtd1
Ube2e1
Gjc2
Ciita
Plekhg6
Dhx35
Rapgefl1
Abca3
Rlbp1
9130014G24Rik
Fzd5
Pusl1
Chrna6
Prss12
Necab3
Nhlrc1
Shisa3
RP23-161I3.2
Ptges
H2-DMa
Pldn
Cdh1
Polr1a
Gpr19
Lsp1
Rshl1
Ndufaf2
Arhgap28
Caprin2
Plekhg1
1700007I08Rik
AC125047.1
Lrfn2
Plcb1
RP23-235A15.1
Bmf
H2-Q6
Ccl27a
Ttll3
Chst3
Tceal8
Pllp
Mpp3
RP23-441D9.4
Ush1c
Ythdc2
AC164158.1
Arhgap11a
Adamts3
Slc17a5
Fbxw15
Fhdc1
Kcnj10
Pla2g4a
Trp53inp1
Ttpa
4933408B17Rik
Dusp19
Dio2
Pkd1l3
Sema3a
Tmem100
Nr2f6
Lcp1
Pla2g16
Mpdz
RP23-115O3.5
Irs4
3110052M02Rik
Gm889
St7
Acadl
RP23-423L9.3
Galr2
2610039C10Rik
Mus81
Vmn1r90
Pcdhb10
Prdx2
Thumpd1
Kif16b
Pibf1
Tbx15
AC129082.1
Cacng6
Vmn2r57
AC137844.1
Kif14
Katnal2
Gabrq
Pcdhb8
9030617O03Rik
Kcnk12
1110008P14Rik
Mpeg1
Hspb2
Hist3h2ba
Rps15
Sec24d
Gm12689
Atp5h
Doc2a
Sprn
Trpm3
Zfp157
Gm10710
Prr18
Sytl2
Pbx4
Myh7
Gltp
Frzb
Arl5c
Sdf2l1
AC109210.1
Inpp4a
Gbp3
AC140336.1
Gm14137
Cidea
Pafah2
Uts2
Prlr
2310043J07Rik
Klf9
Ccdc73
Nhsl1
Fam45a
Ccdc142
Klhdc8a
Me3
Snrnp25
Wtip
Slpi
AC163648.2
Sh3bgrl3
SNORD17
Spag5
Tlcd2
AC102611.2
Ppp3r2
RP23-107J3.1
Fbln1
Spink8
Oprm1
Kcng2
Cd320
Megf6
Plekhg3
Ebag9
Rnf38
Fxyd1
Plcb2
Camk2n2
RP23-135I10.5
Ly6h
Clcn6
Mfap1b
0610011F06Rik
Gfra1
Adamts13
Ica1
Rcbtb2
Eya2
6430573F11Rik
Naaa
Calhm2
Rnf169
A930005H10Rik
Sp7
Ptn
Atf3
RP23-197O15.5
Acta1
Cacna1g
Fam107b
Trf
Cd74
D030056L22Rik
Snrpb2
Tceb1
Adamtsl5
Serpinb8
Akap5
Ucp3
Fancc
Rxrg
Bbs7
Parp16
Adamtsl2
Frs3
RP23-105M23.5
F8
Klf14
Poli
Gucy2c
RP23-225G17.1
RP24-133C15.1
Gatm
RP23-78H4.5
Plekhh1
Gng3
Stard9
Ckmt1
Mis12
Tbca
Wfs1
Rad18
Chordc1
Pop1
Il18bp
Cbwd1
Fam167b
Mc4r
Mum1l1
AC113299.3
Ypel5
Lpar2
Camk1
RP23-325E4.4
Iqub
2610018G03Rik
Phldb1
Ppig
Hapln2
RP23-42C15.2
4933407L21Rik
Fzd9
4922501C03Rik
Apol8
Maob
Tmem195
Rplp0
Zmynd17
Tmem88b
Mllt11
Gm4924
Lpin3
Efcab6
Hist1h3d
Tceb2
AC154214.1
F13a1
Dnajc3
Sox10
Pde4c
2210012G02Rik
AC122912.1
Aqp11
Slc13a4
Smarca5
Tnfrsf25
Comt1
C1ql3
1500031L02Rik
Foxp4
Cyld
Cmklr1
Cyp2b19
C3ar1
Tob2
Dtl
Pigb
Sfn
Akap3
Far1
Lipg
Nol3
RP23-263M10.3
Rasip1
Card14
Smad4
Arhgap29
Plat
Zfp182
Rimkla
Dhx34
Cgnl1
Tdp1
RP23-169M4.4
Acrbp
Asgr1
Rpp25
Pla1a
RP23-95E13.2
Setd3
Tdrd5
Fau
Slc25a5
Fnbp1l
Nov
Syngr3
Ephx2
Sh2d5
Prkd3
1500035H01Rik
Rassf8
Ss18l1
Adamts1
Hipk4
Arrdc1
Micalcl
Gsn
Oxtr
Plcd4
Ttc9
Cdk13
Prnd
Tmed5
Frmd4b
Prrx2
Cyp11a1
Ppib
Styk1
Crym
Trim30
8430419L09Rik
Adrb1
Neurl1B
Etaa1
Med30
Naip2
Zfp14
Nsl1
Hspb6
Vwa5b2
Selplg
Trim17
Pgp
Slc30a3
Qpct
Acaa1a
Dok7
Hebp1
Fam198a
RP23-346H6.3
Lrrk2
Prrg1
Josd2
9430015G10Rik
2810002N01Rik
Six5
Astn1
AC129215.2
Tmem68
Odf4
Nek7
Plekhh3
Zbtb1
Alox8
Cbln4
Zyx
RP23-256M16.1
1110028C15Rik
Tph2
Penk
Psmg4
Sc5d
E130112L23Rik
Susd2
Rgs20
Mtap7
H2-M5
Lrdd
Chchd10
Nxph3
Rccd1
Chek1
Gadd45a
RP23-34E4.1
RP23-387P23.1
Lrrc51
Luzp2
AL672276.2
Myh4
Ccbp2
Gm5595
Prss32
Nde1
Ehd3
6330416L07Rik
Hspa2
RP23-384K11.3
Nfkbid
Abcc6
RP23-108D12.3
Aox4
Galnt11
AY172335.23
Ntng2
Ogfrl1
Dnajb1
Cenpf
AC157657.1
Emilin1
Sema3b
Epha2
Sfrp4
BC037034
Cabp7
Cald1
Dusp2
Gpc5
RP23-309H19.2
RP23-418D21.1
Rin1
RP23-385C16.6
Gbx1
Arhgap27
AC127420.1
Rock1
Clec4a3
AC108947.1
6330577E15Rik
AC123687.1
C330018D20Rik
C77080
Chek2
Igfbpl1
Kif5a
Klhl32
Brd2
RP23-78H4.3
Nrp2
Fam132a
Robo3
Enpp2
Ptpmt1
AY172335.8
Atp12a
Nudcd1
Myo6
Sema4a
RP23-316D8.2
Fam114a2
Itpr3
Dach1
Gpr153
Aqp9
Ppme1
Casc5
Crhbp
Bank1
Gpr155
Nppc
RP23-87P16.1
Crabp2
Hdhd2
Tox
Nid2
Arhgef10
Ddx4
Fabp5
Hap1
Mfap3
Grin3a
Hspb3
Ptma
Map4k4
Nmbr
Tmem145
Miip
RP23-118E21.9
Dact2
Sgsm2
Ttc39b
Crispld1
Pde5a
Parp14
RP23-26L6.12
Rps4y2
Lpo
Depdc6
Katnb1
Zfp661
H2-T22
RP23-101J23.4
RP23-168M5.3
Adra2b
Dffb
Fa2h
Lingo1
Rnf20
Tdrd12
Tmx3
Abi3bp
Car2
Cartpt
Scel
Rtn4rl2
Slc38a10
Igfn1
Zfp354b
Sfxn2
Trp53i11
mt-Cytb
Rsl1
Zfp791
Fam189a2
Ccr10
Il1rl2
Fam55b
Epb4.1l4a
AU022252
Gcdh
Scd1
RP23-273P3.3
Ntsr2
Srp14
Wiz
Hnrnpa1
Mrvi1
Tcap
Icam1
Sfxn4
Ndufs2
Fcho1
Bex2
Plcd3
Slc37a2
Mdfi
Pip5kl1
Rbm28
Edil3
Ube2i
RP23-235A15.7
Cckbr
Wdhd1
Gngt2
Trappc6a
Gm98
Amd-ps1
Gabre
Pacrg
RP23-162G11.1
Atp8b1
Pnrc2
Gna14
AC145199.4
AC133646.1
Spata5l1
Dnahc2
Adam11
Ssb
Sash1
A930005I04Rik
Hbb-b1
Ccdc55
Tspan12
2210404O07Rik
Ngb
Ano5
Arsg
Gstz1
Hps1
Nkiras1
1700003F12Rik
1500010J02Rik
Ccna1
Rpe65
Manba
Spa17
Gjb1
S1pr5
Tshz3
Nxph4
Qdpr
Plekhg4
Arhgdib
Snai3
AC163280.1
Mtap1s
AC117663.2
1110017D15Rik
Ptpn14
Omd
Rbbp9
RP23-204N19.2
Car9
RP23-142N2.1
Tbc1d24
Rasa4
AC102121.3
RP23-158O11.6
Prx
Padi6
Esd
RP23-65G6.2
Mrps23
Wdr25
Ebf3
Ptgr2
Spata21
Gpr125
Faim2
Adamts7
Chrna1
Creb3l3
Scube3
AC078896.2
Angptl1
Ick
Prr13
Nrg4
Vti1a
4930486G11Rik
Arhgap22
Kif26a
Scml4
Tmprss11a
Atp10a
AC102570.1
Agmat
Pnpo
Tctex1d2
Ptgfrn
Cxcr4
Ggta1
Lrrc33
Ror1
Aasdh
Postn
Tcfcp2l1
AC163347.2
Med8
Myo1e
Immp2l
Pcmtd1
RP23-88A13.2
Snrpd3
Tomm22
Pdpn
Pvr
RP23-272P17.7
D330028D13Rik
Trmt61b
Haus7
Limch1
Sat2
Cacng4
Gm347
Ppil4
RP23-48J18.2
Lrrc2
RP23-360O1.1
Coq9
Tmem56
Samd9l
Glrx
Sdc4
Pcsk6
Sema3e
AC133954.1
Ccnh
Meis1
Gpx4
Fam164a
S100a13
4930565B19Rik
Cthrc1
Ostf1
RP23-79J21.1
Myof
Ston2
Hapln4
Lmo2
Ppdpf
Tead1
AC140283.1
Aurkb
Tox3
Anp32e
Fcgr2b
RP23-355N5.4
Ccdc40
Kcnab3
1110005A03Rik
Hspe1-rs1
1700037H04Rik
AC119834.3
Ap4e1
Nt5c
RP23-413D8.2
Tbcc
RP23-468M24.4
Hdac4
Cryba4
Neo1
Wdr20b
2810025M15Rik
Baiap3
D7Ertd443e
Chac2
2300009A05Rik
A3galt2
RP23-384G1.1
Adck1
RP24-388A9.10
Otud7b
AC124444.1
Prrx1
AC164612.1
Plekha7
Utp3
Dnajb4
Telo2
Slc10a4
Tmem143
Zc3hav1
Ephb1
Gal3st3
Six2
Snx5
Sema3c
Slc2a8
RP24-548D19.1
2810008M24Rik
Dpysl3
Lrfn1
RP23-17C2.3
Wdr27
Ccnd2
Lpar1
Fbln2
Gstm7
RP23-123I20.3
Npbwr1
RP23-334J9.1
D630003M21Rik
Gtpbp10
AC131803.2
Mtrf1
Dnajc2
9130409I23Rik
Shroom3
2010002N04Rik
Hspbap1
Esm1
RP23-407K8.3
Sag
Car3
Zdhhc20
AC122863.2
Aoc2
Nfkbia
Lag3
Smc4
6330503K22Rik
Irf3
4933424B01Rik
Abcc1
Spag8
Rpap2
Unc5b
Pgap2
Siglec1
RP23-329L1.1
Slc4a2
AC122387.1
Tmem151b
Aspm
Fhit
Rfesd
Trim5
Plscr3
Itprip
Txndc9
Dlk2
Foxc2
2810428I15Rik
Trpm4
Rsrc2
Spock3
RP23-390P18.1
Gon4l
Fbn2
Coq2
Eltd1
Grin3b
RP23-24E16.1
Zranb3
Clmn
Fth1
Nipal4
Sgip1
Dnajc1
Thg1l
Zfp580
1110001A16Rik
AC153860.1
Syt9
Kif20b
Snap23
Vps37d
Olfr690
Iqca
Olfr692
Ndufa3
5430407P10Rik
Cfh
Tcea1-ps1
Cacna1f
RP23-22J3.2
Plch2
Pnp1
mmu-mir-208b
Samd14
Zbtb42
Asb3
Cisd2
Gtpbp3
B230312A22Rik
H2-L
Duox1
Gm10405
Gpr84
Tekt5
Spsb3
Jub
Hacl1
Slc2a5
Atp13a2
RP23-100J15.1
1500035N22Rik
Isg20
Cep290
Jak3
Rpusd3
Dbt
Fam32a
Gm973
Pank2
Atg4c
Faah
Gaa
Gpr75
Tnfrsf11b
Col1a1
Endog
Lilrb3
Rapgef4
Tmem47
Rspo2
Myd88
Egr2
Tead3
Trpv4
Kbtbd11
Ly6g6e
Cntnap3
Cox5a
Vps37a
6720463M24Rik
Dpy19l4
Amdhd2
Mapkbp1
Ptprf
2610034M16Rik
Kremen2
Pde8a
Cd6
Nfe2l2
Itgb2
2210021J22Rik
Pcdhb11
Nudt16
Rgs8
Atp5d
Heatr7a
Nudt6
Smc3
Mmp19
Trim71
BC068157
Shisa2
Syt3
Bbs10
Tor1aip2
Bmp2
A2m
RP23-268N22.4
Hnf1a
Gm14131
Gpr160
Mras
Igfbp6
Prkcq
AC131980.1
BC056474
Bnc2
Sh3bgrl2
Bbox1
Esr2
Spats1
Clcn2
1700020L24Rik
Lpcat2
Myo18b
RP23-312H15.2
Syce1
Arrdc3
Dgkb
Lama5
RP23-459F14.1
Mettl7a1
Pamr1
RP24-425F2.2
Slc9a8
9130404D08Rik
Fam103a1
Gm996
Elfn1
Rae1
RP24-483K3.6
Zfp689
Zscan12
Pih1d2
Car12
Cubn
Chd7
Rbm43
Cyp27b1
Gypc
Tmod1
Dnase1l2
Dsg1c
Entpd2
